# Meta-atlas of Juvenile and Adult Enteric Neuron scRNA-seq for Dataset Comparisons and Consensus on Transcriptomic Definitions of Enteric Neuron Subtypes

**DOI:** 10.1101/2024.10.31.621315

**Authors:** Joseph T. Benthal, Aaron A. May-Zhang, E. Michelle Southard-Smith

## Abstract

**Background:** The enteric nervous system (ENS) is a complex network of interconnected ganglia within the gastrointestinal (GI) tract. Among its diverse functions, the ENS detects bowel luminal contents and coordinates the passing of stool. ENS defects predispose to GI motility disorders. Previously, distinct enteric neuron types were cataloged by dye-filling techniques, immunohistochemistry, retrograde labeling, and electrophysiology. Recent technical advances in single cell RNA-sequencing (scRNA-seq) have enabled transcriptional profiling of hundreds to millions of individual cells from the intestine. These data allow cell types to be resolved and compared to using their transcriptional profiles (“clusters”) rather than relying on antibody labeling. As a result, greater diversity of enteric neuron types has been appreciated. Because each scRNA-seq study has relied on different methods for cell isolation and library generation, numbers of neuron clusters and cell types detected differs between analyses. Cell counts in each dataset are particularly important for characterization of rare cell types since small numbers of profiled cells may not sample rare cell types. Importantly, each dataset, depending on the isolation methods, may contain different proportions of cells that are not detected in other datasets. Aggregation of datasets can effectively increase the total number of cells being analyzed and can be helpful for confirming the presence of low-abundance neuron types that might be absent or observed infrequently in any single dataset.

**Results:** Here we briefly systematically review each *Mus musculus* single cell or single nucleus RNA-sequencing enteric nervous system dataset. We then reprocess and computationally integrate these select independent scRNA-seq enteric neuron datasets with the aim to identify new cell types, shared marker genes across juvenile to adult ages, dataset differences, and achieve some consensus on transcriptomic definitions of enteric neuronal subtypes.

**Conclusions:** Data aggregation generates a consensus view of enteric neuron types and improves resolution of rare neuron classes. This meta-atlas offers a deeper understanding of enteric neuron diversity and may prove useful to investigators aiming to define alterations among enteric neurons in disease states. Future studies face the challenge of connecting these deep transcriptional profiles for enteric neurons with historical classification systems.
