## Supplemental Table 12 for "Meta-atlas of Juvenile and Adult Enteric Neuron scRNA-seq for Dataset Comparisons and Consensus on Transcriptomic Definitions of Enteric Neuron Subtypes"

	p_val	avg_log2FC	pct.1	pct.2	p_val_adj	gene	pctdiff
Alcam	4.3549860631166e-141	1.5842080912241	0.942	0.679	1.65476405440241e-136	Alcam	0.263
Met	2.28071476604404e-108	1.70761744376895	0.837	0.504	8.66603189653753e-104	Met	0.333
March1	4.17713367415871e-99	2.56114998404255	0.776	0.493	1.58718548217009e-94	March1	0.283
Rab27b	5.2162906812095e-87	1.30291332952492	0.875	0.59	1.98203397013917e-82	Rab27b	0.285
Krt19	2.73224851820532e-76	-1.84385328469064	0.384	0.689	1.03817246946248e-71	Krt19	0.305
Speer4cos	5.95779173245134e-75	1.84233477380515	0.645	0.308	2.26378212457953e-70	Speer4cos	0.337
Gm30613	5.09594420461667e-74	1.62353001399506	0.783	0.522	1.9363059194282e-69	Gm30613	0.261
Tmcc3	1.35338332443217e-73	-1.98956538149049	0.538	0.795	5.14245061784492e-69	Tmcc3	0.257
A330008L17Rik	6.09371567035929e-72	1.86662371799627	0.713	0.402	2.31542914326642e-67	A330008L17Rik	0.311
Ptgfr	3.34488307217489e-71	-2.70519674302988	0.077	0.356	1.27095522093429e-66	Ptgfr	0.279
Pbx3	2.52530856511057e-70	1.92877606745918	0.684	0.398	9.59541495485064e-66	Pbx3	0.286
Pld5	7.29333986884714e-69	-1.76227577015436	0.443	0.736	2.77125034996585e-64	Pld5	0.293
Gm43391	5.1683662631402e-59	1.81400694416886	0.6	0.302	1.96382412900538e-54	Gm43391	0.298
S100b	2.17682123479535e-56	-2.02234084339228	0.286	0.558	8.2712676458519e-52	S100b	0.272
Myh10	1.70401528779577e-52	-1.52022725748495	0.356	0.609	6.47474688903758e-48	Myh10	0.253
Satb2	6.79960718422689e-51	-1.73740230716947	0.316	0.596	2.58364674179069e-46	Satb2	0.28
Bche	1.06036300887644e-48	-1.30005479028872	0.408	0.669	4.02906132482782e-44	Bche	0.261
Itga6	1.47835734392931e-48	-2.13584119810657	0.166	0.418	5.61731439972821e-44	Itga6	0.252
Galr1	5.31215390511313e-48	0.732116855049903	0.901	0.647	2.01845911932584e-43	Galr1	0.254
Col27a1	2.35854014022378e-44	1.86313566850547	0.463	0.207	8.96174497080829e-40	Col27a1	0.256
